# The circadian clock gene circuit controls protein and phosphoprotein rhythms in *Arabidopsis thaliana*

**DOI:** 10.1101/760892

**Authors:** Johanna Krahmer, Matthew Hindle, Laura K Perby, Tom H Nielsen, Karen J Halliday, Gerben van Ooijen, Thierry Le Bihan, Andrew J Millar

## Abstract

24-hour, circadian rhythms control many eukaryotic mRNA levels, whereas the levels of their more stable proteins are not expected to reflect the RNA rhythms, emphasizing the need to test the circadian regulation of protein abundance and modification. Here we present circadian proteomic and phosphoproteomic time-series from *Arabidopsis thaliana* plants under constant light conditions, estimating that just 0.4% of quantified proteins but a much larger proportion of quantified phospho-sites were rhythmic. Approximately half of the rhythmic phospho-sites were most phosphorylated at subjective dawn, a pattern we term the ‘phospho-dawn’. Members of the SnRK/CDPK family of protein kinases are candidate regulators. A *CCA1*-over-expressing line that disables the clock gene circuit lacked most circadian protein phosphorylation. However, the few phospho-sites that fluctuated despite *CCA1*-over-expression still tended to peak in abundance close to subjective dawn, suggesting that the canonical clock mechanism is necessary for most but perhaps not all protein phosphorylation rhythms. To test the potential functional relevance of our datasets, we conducted phosphomimetic experiments using the bifunctional enzyme fructose-6-phosphate-2-kinase / phosphatase (F2KP), as an example. The rhythmic phosphorylation of diverse protein targets is controlled by the clock gene circuit, implicating post-translational mechanisms in the transmission of circadian timing information in plants.
