## Supplementary Data S5 for "The circadian clock gene circuit controls protein and phosphoprotein rhythms in *Arabidopsis thaliana*": metadata.csv

time point	number of replicates	column name of peptide (phospho) or accession (global)	Data column name before timepoint	note: data column header needs to be:	[some constant name, such asX3702_PhII_wt]_[timepoint as number, defined in G2]_[replicate as number]	replicates	at timepoint
12	4	Peptide.ID	X3702_PhI_wt	e.g.	X3702_PhII_wt_24_2	1	12
16	4					2	12
20	5					3	12
24	4					5	12
28	4					1	16
32	3					3	16
						4	16
						5	16
						1	20
						2	20
						3	20
						4	20
						5	20
						2	24
						3	24
						4	24
						5	24
						1	28
						3	28
						4	28
						5	28
						3	32
						4	32
						5	32
