## Supplementary Data S6 for "The circadian clock gene circuit controls protein and phosphoprotein rhythms in *Arabidopsis thaliana*": GO_results.xlsx

### Sheet: info
Results of GO analysis			other GO analysis supplementary files:
tab	description		file name	description
in common	GO terms that were enriched in both datasets		topGO_analysis.R	R file implementing GO analysis using topGO
Phospho dataset I	summary of enriched terms in phosphoproteomics dataset I		gene_association.csv	gene association file, from tair10, needed to run topGO
Phospho dataset II	summary of enriched terms in phosphoproteomics dataset II		topGO_input.csv	proteomics data input file for topGO analysis
Global dataset I	summary of enriched terms in global proteomics dataset I		GO_output_enrichment.xlsx	GO analysis direct output file
Global dataset II	summary of enriched terms in global proteomics dataset II		GO_output_terms.xlsx	GO terms associated with the proteins in this analysis

### Sheet: in common
Summary of GO analysis. Listed are terms that occur either in both datasets (B,D) or both genotypes (A,C) in the phosphoproteomics (A,B) and global proteomics (C,D) analyses. ZTs at which GO terms are enriched are indicated. In bold: Shared terms where peaks are maximum 4h apart.
A) Enriched GO-terms in common for WT and CCA1-OX in the phosphoproteomics datasets
	GO ID	description	ZT WT	ZT CCA1-OX
dataset I	GO:0008168	methyltransferase activity	28	24
dataset I including CCA1-OX shorter periods	GO:0055074	calcium ion homeostasis	24	24
	GO:0006012	galactose metabolic process	24	24
	GO:0042803	protein homodimerization activity	28	24
	GO:0000287	magnesium ion binding	28	24
	GO:0008553	hydrogen-exporting ATPase activity, phosphorylative mechanism	28	24
	GO:0015976	carbon utilization	28	24
	GO:0015991	ATP hydrolysis coupled proton transport	28	24
dataset II	none
dataset II including CCA1-OX shorter periods	GO:0003700	transcription factor activity, sequence-specific DNA binding	40	24 or 48
	GO:0006355	regulation of transcription, DNA-templated	40	24 or 48
B) Enriched GO-terms in common for both phosphoproteomics datasets
	term	description	ZT dataset I	ZT dataset II
WT	GO:0048825	cotyledon development	32	48
CCA1-OX	none
C) Enriched GO-terms in common for WT and CCA1-OX in the global proteomics datasets
	term	description	ZT WT	ZT CCA1-OX
dataset I	GO:0010200	response to chitin	12	32
	GO:0016616, GO:0016628	oxidoreductase activity, acting on the CH-CH group of donors, NAD or NADP as acceptor	32	12
dataset II	none
D) Enriched GO-terms in common for both global proteomics datasets
	term	description	ZT dataset I	ZT dataset II
WT	GO:0016168	chlorophyll binding	12	36
	GO:0009902	chloroplast relocation	12	44
	GO:0035304	regulation of protein dephosphorylation	12	36
	GO:0010218	response to far red light	12	44
	GO:0010114	response to red light	12	44
	GO:0009637	response to blue light	12	44
	GO:0019344	cysteine biosynthetic process	12	36
	GO:0010027	thylakoid membrane organization	12	44
	GO:0019684	photosynthesis, light reaction	12	36
	GO:0006098	pentose-phosphate shunt	12	44
	GO:0009744	response to sucrose	12	32
	GO:0016616, GO:0016628	oxidoreductase activity, acting on the CH-CH group of donors, NAD or NADP as acceptor	32	36
CCA1-OX	GO:0052541	plant-type cell wall cellulose metabolic process	20	44
	GO:0052546	cell wall pectin metabolic process	20	44

### Sheet: Phospho dataset I
Phospho I, WT, foreground is peaking at respective timepoint and JTK_CYCLE p<0.05							Phospho I, CCA1-Ox, foreground is peaking at respective timepoint and JTK_CYCLE p<0.05							Phospho I, CCA1-Ox, foreground is peaking at 24h with shorter periods, JTK_CYCLE p<0.05
ZT	category	GO.ID	Term	p-value Fisher			ZT	category	GO.ID	Term	p-value Fisher			ZT	category	GO.ID	Term	p-value Fisher			Molecular Function higher categories
24	MF	GO:0005525	GTP binding	0.017			24	MF	GO:0008168	methyltransferase activity	5e-05			24	MF	GO:0042803	protein homodimerization activity	0.037					transport
		GO:0003677	DNA binding	0.031				BP	GO:0009451	RNA modification	0.022					GO:0000287	magnesium ion binding	0.037					ribosome or translation
	BP	GO:0009220	pyrimidine ribonucleotide biosynthetic process	0.0052					GO:0034470	ncRNA processing	0.047					GO:0016868	intramolecular transferase activity, phosphotransferases	0.037					catalytic activity
		GO:1901607	alpha-amino acid biosynthetic process	0.0163					GO:0001510	RNA methylation	0.049					GO:0008553	hydrogen-exporting ATPase activity, phosphorylative mechanism	0.037					signaling receptor activity
		GO:0009737	response to abscisic acid	0.0164											BP	GO:0072503	cellular divalent inorganic cation homeostasis	0.013					binding
		GO:0006334	nucleosome assembly	0.0169												GO:0006875	cellular metal ion homeostasis	0.013
		GO:0055074	calcium ion homeostasis	0.0169												GO:0015991	ATP hydrolysis coupled proton transport	0.037			Biological Process higher categories
		GO:0006012	galactose metabolic process	0.0169												GO:0015976	carbon utilization	0.037					growth or regulation of cell size or leaf senescence or developmental process or cell cycle / division or cellular component organisation
		GO:0006446	regulation of translational initiation	0.0169												GO:1990267	response to transition metal nanoparticle	0.037					cellular biosynthetic process, including protein and ribosome synthesis
		GO:0006629	lipid metabolic process	0.0178												GO:0006012	galactose metabolic process	0.037					(single-organism) metabolic process, including gene expression, cabon utilization
		GO:0009629	response to gravity	0.0179												GO:0055074	calcium ion homeostasis	0.037					response to (light) stimulus
		GO:0007020	microtubule nucleation	0.0303												GO:0009581	detection of external stimulus	0.038					transport of ion homeostasis
		GO:0048767	root hair elongation	0.0464												GO:0010072	primary shoot apical meristem specification	0.038
		GO:0030968	endoplasmic reticulum unfolded protein response	0.0468
28	MF	GO:0008168	methyltransferase activity	0.004
		GO:0016836	hydro-lyase activity	0.004
		GO:0042803	protein homodimerization activity	0.03
		GO:0000287	magnesium ion binding	0.03
		GO:0016747	transferase activity, transferring acyl groups other than amino-acyl groups	0.03
		GO:0008553	hydrogen-exporting ATPase activity, phosphorylative mechanism	0.03
	BP	GO:0015976	carbon utilization	0.0011
		GO:0007009	plasma membrane organization	0.0011
		GO:0000911	cytokinesis by cell plate formation	0.0095
		GO:0000281	mitotic cytokinesis	0.0098
		GO:0035304	regulation of protein dephosphorylation	0.014
		GO:0048481	ovule development	0.0172
		GO:0010027	thylakoid membrane organization	0.0203
		GO:0043090	amino acid import	0.0203
		GO:0000226	microtubule cytoskeleton organization	0.0271
		GO:0042793	transcription from plastid promoter	0.0279
		GO:0048582	positive regulation of post-embryonic development	0.0299
		GO:0015991	ATP hydrolysis coupled proton transport	0.0299
		GO:0090501	RNA phosphodiester bond hydrolysis	0.0299
		GO:0042548	regulation of photosynthesis, light reaction	0.0299
		GO:0009595	detection of biotic stimulus	0.0311
		GO:0010200	response to chitin	0.037
		GO:0009965	leaf morphogenesis	0.0374
32	MF	GO:0004611	phosphoenolpyruvate carboxykinase activity	0.048
		GO:0022836	gated channel activity	0.048
		GO:0015108	chloride transmembrane transporter activity	0.048
		GO:0016787	hydrolase activity	0.048
	BP	GO:2000377	regulation of reactive oxygen species metabolic process	0.017
		GO:0009817	defense response to fungus, incompatible interaction	0.019
		GO:0016558	protein import into peroxisome matrix	0.032
		GO:0048825	cotyledon development	0.034
		GO:0015979	photosynthesis	0.035
		GO:0016567	protein ubiquitination	0.038
		GO:0040029	regulation of gene expression, epigenetic	0.047
		GO:0009168	purine ribonucleoside monophosphate biosynthetic process	0.048
		GO:0005985	sucrose metabolic process	0.048
		GO:0010351	lithium ion transport	0.048
		GO:0006655	phosphatidylglycerol biosynthetic process	0.048
		GO:0006275	regulation of DNA replication	0.048
		GO:0008356	asymmetric cell division	0.048
		GO:0006312	mitotic recombination	0.048

### Sheet: Phospho dataset II
Phospho II, WT, foreground is peaking at respective timepoint and JTK_CYCLE p<0.05									Phospho II, CCA1-OX, foreground is peaking at respective timepoint and JTK_CYCLE p<0.05									Phospho I, CCA1-Ox, foreground is peaking at 24h with periods 12 to 20h, JTK_CYCLE p<0.05
Time point of peak	category	GO.ID	Term	Annotated	Significant	p-value Fisher			Time point of peak	category	GO.ID	Term	Annotated	Significant	p-value Fisher			Time point of peak	category	GO.ID	Term	Annotated	Significant	p-value Fisher
24	MF	GO:0003743	translation initiation factor activity	9	3	0.0022			24	BP	GO:0016126	sterol biosynthetic process	6	2	0.0035			24 or 48	MF	GO:0003677	DNA binding	34	5	0.028
		GO:0016779	nucleotidyltransferase activity	4	2	0.0057														GO:0003700	transcription factor activity, sequence-specific DNA binding	23	4	0.028
		GO:0008026	ATP-dependent helicase activity	5	2	0.0093														GO:0005516	calmodulin binding	16	3	0.047
	BP	GO:0006413	translational initiation	4	2	0.0057													BP	GO:0006355	regulation of transcription, DNA-templated	54	10	2.4e-05
		GO:0045132	meiotic chromosome segregation	7	2	0.0188														GO:0009744	response to sucrose	13	3	0.027
		GO:0033044	regulation of chromosome organization	7	2	0.0188														GO:0009644	response to high light intensity	6	2	0.036
		GO:0043604	amide biosynthetic process	24	5	0.0276														GO:0006635	fatty acid beta-oxidation	7	2	0.048
		GO:0007062	sister chromatid cohesion	9	2	0.031
	CC	GO:0022627	cytosolic small ribosomal subunit	7	2	0.019
40	MF	GO:0003700	transcription factor activity, sequence-specific DNA binding	25	3	0.0095
	BP	GO:0007623	circadian rhythm	11	3	0.00079
		GO:0048527	lateral root development	7	2	0.0065
		GO:0009733	response to auxin	12	2	0.01935
		GO:0071555	cell wall organization	39	3	0.03854
		GO:0006355	regulation of transcription, DNA-templated	56	4	0.04578
48	BP	GO:0010150	leaf senescence	6	2	0.042
		GO:0048825	cotyledon development	6	2	0.042
52		GO:0006810	transport	163	2	0.027
							Molecular Function higher categories
									transport
									ribosome or translation
									catalytic activity
									signaling receptor activity
									binding
							Biological Process higher categories
									growth or regulation of cell size or leaf senescence or developmental process or cell cycle / division or cellular component organisation
									cellular biosynthetic process, including protein and ribosome synthesis
									(single-organism) metabolic process, including gene expression, cabon utilization
									response to (light) stimulus
									transport of ion homeostasis

### Sheet: Global dataset I
Global I, WT, foreground is peaking at indicated timepoint and JTK_CYCLE p<0.05										Global I, CCA1-Ox, foreground is peaking at indicated timepoint and JTK_CYCLE p<0.05
ZT	category	GO.ID	Term	p-value Fisher						ZT	category	GO.ID	Term	p-value Fisher
12	MF	GO:0008266	poly(U) RNA binding	0.017						12	MF	GO:0016628	oxidoreductase activity, acting on the CH-CH group of donors, NAD or NADP as acceptor	0.0022
		GO:0016168	chlorophyll binding	0.033								GO:0008237	metallopeptidase activity	0.0474
	BP	GO:0006364	rRNA processing	4.1e-08						16	MF	GO:0002020	protease binding	0.007
		GO:0010207	photosystem II assembly	6e-08								GO:0005215	transporter activity	0.026
		GO:0009902	chloroplast relocation	1.8e-07							BP	GO:0046777	protein autophosphorylation	0.032
		GO:0035304	regulation of protein dephosphorylation	2.2e-07								GO:0010154	fruit development	0.036
		GO:0042793	transcription from plastid promoter	3.2e-06								GO:0009860	pollen tube growth	0.049
		GO:0010218	response to far red light	3.5e-06						20	BP	GO:0010054	trichoblast differentiation	0.016
		GO:0010114	response to red light	4.3e-06								GO:0010119	regulation of stomatal movement	0.027
		GO:0009637	response to blue light	7.3e-06								GO:0052541	plant-type cell wall cellulose metabolic process	0.027
		GO:0019344	cysteine biosynthetic process	2.2e-05								GO:0052546	cell wall pectin metabolic process	0.038
		GO:0010027	thylakoid membrane organization	2.2e-05							CC	GO:0045271	respiratory chain complex I	0.034
		GO:0019288	isopentenyl diphosphate biosynthetic process	5.6e-05						24	BP	GO:0043603	cellular amide metabolic process	0.0119
		GO:0016117	carotenoid biosynthetic process	6.5e-05						32	BP	GO:0030968	endoplasmic reticulum unfolded protein response	0.0011
		GO:0019684	photosynthesis, light reaction	7.1e-05								GO:0080134	regulation of response to stress	0.0175
		GO:0015995	chlorophyll biosynthetic process	0.00016								GO:0010200	response to chitin	0.038
		GO:0045893	positive regulation of transcription, DNA templated	0.00024
		GO:0009773	photosynthetic electron transport in photosystem I	0.00069
		GO:0000165	MAPK cascade	0.00297
		GO:0009862	systemic acquired resistance, salicylic acid mediated signalling pathway	0.00297
		GO:0010310	regulation of hydrogen peroxide metabolic process	0.00297
		GO:0031348	negative regulation of defense response	0.00436
		GO:0043900	regulation of multi-organism process	0.00471
		GO:0009867	jasmonic acid mediated signaling pathway	0.00553
		GO:0007623	circadian rhythm	0.0059			Molecular Function higher categories
		GO:0009697	salicylic acid biosynthetic process	0.00619					transport
		GO:0009595	detection of biotic stimulus	0.00628					ribosome or translation
		GO:0009657	plastid organization	0.0067					catalytic activity
		GO:0006636	unsaturated fatty acid biosynthetic process	0.00691					signaling receptor activity
		GO:0070838	divalent metal ion transport	0.00756					binding
		GO:0008295	spermidine biosynthetic process	0.00816
		GO:0006098	pentose-phosphate shunt	0.00856			Biological Process higher categories
		GO:0010200	response to chitin	0.00926					growth or regulation of cell size or leaf senescence or developmental process or cell cycle / division or cellular component organisation
		GO:0034605	cellular response to heat	0.01327					cellular biosynthetic process, including protein and ribosome synthesis
		GO:0010205	photoinhibition	0.01327					(single-organism) metabolic process, including gene expression, carbon utilization
		GO:0006655	phosphatidylglycerol biosynthetic process	0.01333					response to (light) stimulus
		GO:0006612	protein targeting to membrane	0.01551					transport of ion homeostasis
		GO:0010363	regulation of plant-type hypersensitive response	0.01631
		GO:0030154	cell differentiation	0.03021
		GO:0009117	nucleotide metabolic process	0.03427
		GO:0009744	response to sucrose	0.03445
		GO:0009965	leaf morphogenesis	0.03602
		GO:0046890	regulation of lipid biosynthetic process	0.03761
		GO:0010565	regulation of cellular ketone metabolic process	0.03765
		GO:0009718	anthocyanin-containing compound biosynthetic process	0.04329
		GO:0006733	oxidoreduction coenzyme metabolic process	0.04409
		GO:0030003	cellular cation homeostasis	0.04497
	CC	GO:0009543	chloroplast thylakoid lumen	1.1e-05
		GO:0030095	chloroplast photosystem II	1.5e-05
		GO:0009654	photosystem II oxygen evolving complex	0.00052
		GO:0010319	stromule	0.04147
28	BP	GO:0009684	indoleacetic acid biosynthetic process	0.00063
		GO:0010583	response to cyclopentenone	0.00264
		GO:0006569	tryptophan catabolic process	0.00304
		GO:0006979	response to oxidative stress	0.04608
32	MF	GO:0016615	malate dehydrogenase activity	0.0019
		GO:0016616	oxidoreductase activity, acting on the CH-OH group of donors, NAD or NADP as acceptor	0.0242
		GO:0016836	hydro-lyase activity	0.0413
		GO:0050897	cobalt ion binding	0.0455
		GO:0042803	protein homodimerization activity	0.0485
	BP	GO:0010197	polar nucleus fusion	0.0026
		GO:0009555	pollen development	0.0036
		GO:0009220	pyrimidine ribonucleotide biosynthetic process	0.0068
		GO:0006783	heme biosynthetic process	0.0084
		GO:0009734	auxin-activated signaling pathway	0.017
		GO:0009226	nucleotide-sugar biosynthetic process	0.0222
		GO:0009408	response to heat	0.0229
		GO:0009966	regulation of signal transduction	0.0281
		GO:0045037	protein import into chloroplast stroma	0.0281
		GO:0060918	auxin transport	0.0298
		GO:0051604	protein maturation	0.0485
	CC	GO:0010007	magnesium chelatase complex	0.0052
		GO:0005852	eukaryotic translation initiation factor 3 complex	0.0084
		GO:0033178	proton-transporting two-sector ATPase complex, catalytic domain	0.0297

### Sheet: Global dataset II
Global II, WT, foreground is peaking at indicated timepoint and JTK_CYCLE p<0.05										Global II, CCA1-Ox, foreground is peaking at indicated timepoint and JTK_CYCLE p<0.05
ZT	category	GO.ID	Term	p-value Fisher						ZT	category	GO.ID	Term	p-value Fisher
32	BP	GO:0009744	response to sucrose	0.017						40	MF	GO:0003735	structural constituent of ribosome	0.027
		GO:0009642	response to light intensity	0.019						40	BP	GO:0032544	plastid translation	0.00085
36	MF	GO:0016168	chlorophyll binding	6.9e-12								GO:0019288	isopentenyl diphosphate biosynthetic process	0.01462
		GO:0016628	oxidoreductase activity, acting on the CH-CH group of donors, NAD or NADP as acceptor	0.041								GO:0006457	protein folding	0.01701
	BP	GO:0015979	photosynthesis	9.3e-08								GO:0048481	ovule development	0.01811
		GO:0009769	photosynthesis, light harvesting in photosystem II	0.00061								GO:0031325	positive regulation of cellular metabolism	0.02588
		GO:0019344	cysteine biosynthetic process	0.00087							CC	GO:0010007	magnesium chelatase complex	0.0039
		GO:0019684	photosynthesis, light reaction	0.00469								GO:0000312	plastid small ribosomal subunit	0.0435
		GO:0035304	regulation of protein dephosphorylation	0.00589						44	BP	GO:0052541	plant-type cell wall cellulose metabolic process	0.0064
	CC	GO:0030076	light-harvesting complex	1.4e-12						44		GO:0052546	cell wall pectin metabolic process	0.0075
44	BP	GO:0009415	response to water	0.0086								GO:0009165	nucleotide biosynthetic process	0.0084
		GO:0010218	response to far red light	0.0097
		GO:0010114	response to red light	0.0097
		GO:0009902	chloroplast relocation	0.0109
		GO:0009637	response to blue light	0.0109
		GO:0006098	pentose-phosphate shunt	0.0169
		GO:0000023	maltose metabolic process	0.0179
		GO:0019252	starch biosynthetic process	0.0372
		GO:0010027	thylakoid membrane organization	0.0396
	CC	GO:0022625	cytosolic large ribosomal subunit	0.08			Molecular Function higher categories
52	MF	GO:0016851	magnesium chelatase activity	0.0022					transport
									ribosome or translation
									catalytic activity
									signaling receptor activity
									binding
							Biological Process higher categories
									growth or regulation of cell size or leaf senescence or developmental process or cell cycle / division or cellular component organisation
									cellular biosynthetic process, including protein and ribosome synthesis
									(single-organism) metabolic process, including gene expression, carbon utilization
									response to (light) stimulus
									transport of ion homeostasis
